# Integrated Transcriptomics and Histological Analysis Reveals Gill Adaptation Mechanisms to Hypoxic Stress in Largemouth Bass (*Micropterus salmoides*)

**DOI:** 10.64898/2026.09.10.750788

**Authors:** Xiaoli Ma, Baofeng Su, Anxin Ye, Renyu Wan, Keyan Zhao, Liang Zhong, Wenxin Yu, Yuhe Liu, Jinyi Wu, Wenlong Cai

**Author notes:** Corresponding author: Wenlong CAI, Address: Department of Infectious Diseases and Public Health, Jockey Club College of Veterinary Medicine and Life Sciences, City University of Hong Kong, Kowloon Tong, Hong Kong, China.

## Abstract

Largemouth bass (*Micropterus salmoides*) is a globally significant freshwater aquaculture species known for its rapid growth, high-quality flesh, and excellent nutritional value. Given the increasing incidence of hypoxia in its aquaculture setting, understanding the molecular mechanisms underlying gill adaptation to hypoxic stress is critical for improving resilience in this species. To achieve this, we employed full-length transcript sequencing using PacBio Iso-Seq and high-throughput Illumina RNA-seq to construct a comprehensive transcriptome profile. Histological analyses revealed apparent structural alterations in gill tissues under hypoxic stress (dissolved oxygen: 2.0 ± 0.5 mg/L, duration: 96 h), including curved and swollen gill filaments, apoptosis, and epithelial cell vacuolation. Comparative transcriptomic analysis revealed pronounced shifts in the expression of genes involved in energy metabolism, angiogenesis, immune responses, cell proliferation, and apoptosis. Notably, the down-regulation of genes associated with cell cycle and proliferation suggests that *M. salmoides* may conserve energy by suppressing cell division under hypoxic conditions. In contrast, the increased expression of apoptosis-related genes, including Caspase 7, indicates that apoptosis may play a protective role to maintain tissue homeostasis under hypoxia. Furthermore, the suppression of chemokine-mediated immune pathways implies that hypoxia redirects energy toward essential metabolic processes at the cost of local immune responses. GO and KEGG enrichment analyses identified TNF-α and chemokine-mediated signaling pathways as key regulators for tissue homeostasis and adaptive responses to hypoxic stress. These findings enhance our understanding of the mechanisms underlying hypoxia adaptation and provide valuable genetic resources for breeding strategies aimed at enhancing hypoxia tolerance in *M. salmoides*.
