## Supplementary material for "Integrated Transcriptomics and Histological Analysis Reveals Gill Adaptation Mechanisms to Hypoxic Stress in Largemouth Bass (*Micropterus salmoides*)": Table S1

### Sheet: Sheet1
Item	Full-Length Transcriptome
subreads number	31592017
number of CCS	489744
number of FLNC	419466
number of polished high-quality isoforms	27731
number of polished low-quality isoforms	191
all mapped isoforms	24464
known isoforms	14056
novel isoforms	554
new isoforms	9854
