## Supplementary material for "Integrated Transcriptomics and Histological Analysis Reveals Gill Adaptation Mechanisms to Hypoxic Stress in Largemouth Bass (*Micropterus salmoides*)": Table S3

### Sheet: Table S2 Summary of RNA-Seq
Sample	Raw Reads	Clean Reads	Q20(%)	Q30(%)	GC(%)
CG1	40698558	6046263005	5,881,000,033 (97.27%)	5,596,796,161 (92.57%)	2,833,858,665 (46.87%)
CG2	36278378	5392804543	5,265,841,397 (97.65%)	5,034,418,487 (93.35%)	2,543,099,782 (47.16%)
CG3	36392306	5402186248	5,252,945,825 (97.24%)	4,997,544,334 (92.51%)	2,548,733,053 (47.18%)
EG1	38238204	5687464296	5,536,619,809 (97.35%)	5,275,052,020 (92.75%)	2,706,067,586 (47.58%)
EG2	38029662	5651524780	5,502,894,500 (97.37%)	5,244,352,454 (92.80%)	2,674,688,227 (47.33%)
EG3	41983546	6245790042	6,097,727,415 (97.63%)	5,823,480,346 (93.24%)	2,935,739,611 (47.00%)
