## Supplementary material for "Integrated Transcriptomics and Histological Analysis Reveals Gill Adaptation Mechanisms to Hypoxic Stress in Largemouth Bass (*Micropterus salmoides*)": Table S6

Pathway	Pathway_ID	KEGG_A_class	KEGG_B_class	CG-vs-EG(177)	CG-vs-EG_Pvalue	CG-vs-EG_Qvalue
Adipocytokine signaling pathway	ko04920	Organismal Systems	Endocrine system	1	0.9051241	9.997142e-01
Adrenergic signaling in cardiomyocytes	ko04261	Organismal Systems	Circulatory system	5	0.656689	9.444707e-01
African trypanosomiasis	ko05143	Human Diseases	Infectious disease: parasitic	1	0.7287096	9.444707e-01
Alanine, aspartate and glutamate metabolism	ko00250	Metabolism	Amino acid metabolism	1	0.7287096	9.444707e-01
Allograft rejection	ko05330	Human Diseases	Immune disease	2	0.6677023	9.444707e-01
Alzheimer disease	ko05010	Human Diseases	Neurodegenerative disease	2	0.04501114	2.934059e-01
Amino sugar and nucleotide sugar metabolism	ko00520	Metabolism	Carbohydrate metabolism	2	0.4873959	9.072982e-01
Amoebiasis	ko05146	Human Diseases	Infectious disease: parasitic	3	0.2002148	6.788902e-01
Antigen processing and presentation	ko04612	Organismal Systems	Immune system	1	0.6237575	9.444707e-01
Apelin signaling pathway	ko04371	Environmental Information Processing	Signal transduction	1	0.9904685	9.997142e-01
Apoptosis	ko04210	Cellular Processes	Cell growth and death	14	0.0004439592	8.681869e-03
Apoptosis - fly	ko04214	Cellular Processes	Cell growth and death	2	0.0026637	3.125408e-02
Apoptosis - multiple species	ko04215	Cellular Processes	Cell growth and death	2	0.001350905	2.097971e-02
Arachidonic acid metabolism	ko00590	Metabolism	Lipid metabolism	4	0.07981731	4.389952e-01
Arginine and proline metabolism	ko00330	Metabolism	Amino acid metabolism	3	0.1947163	6.788902e-01
Asthma	ko05310	Human Diseases	Immune disease	1	0.8893719	9.997142e-01
Autoimmune thyroid disease	ko05320	Human Diseases	Immune disease	2	0.6677023	9.444707e-01
Autophagy - animal	ko04140	Cellular Processes	Transport and catabolism	5	0.4950123	9.075226e-01
Autophagy - other	ko04136	Cellular Processes	Transport and catabolism	1	0.5322529	9.444707e-01
B cell receptor signaling pathway	ko04662	Organismal Systems	Immune system	2	0.415237	8.400197e-01
Base excision repair	ko03410	Genetic Information Processing	Replication and repair	1	0.5804787	9.444707e-01
Butanoate metabolism	ko00650	Metabolism	Carbohydrate metabolism	1	0.4058793	8.400197e-01
C-type lectin receptor signaling pathway	ko04625	Organismal Systems	Immune system	4	0.4450826	8.608191e-01
Calcium signaling pathway	ko04020	Environmental Information Processing	Signal transduction	7	0.9305506	9.997142e-01
Cardiac muscle contraction	ko04260	Organismal Systems	Circulatory system	2	0.8571256	9.997142e-01
Cell adhesion molecules	ko04514	Environmental Information Processing	Signaling molecules and interaction	12	0.07764299	4.389952e-01
Cell cycle	ko04110	Cellular Processes	Cell growth and death	17	1.920913e-07	1.690403e-05
Cellular senescence	ko04218	Cellular Processes	Cell growth and death	17	6.672148e-05	1.957163e-03
Chagas disease	ko05142	Human Diseases	Infectious disease: parasitic	1	0.6154725	9.444707e-01
Citrate cycle (TCA cycle)	ko00020	Metabolism	Carbohydrate metabolism	1	0.6237575	9.444707e-01
Coronavirus disease - COVID-19	ko05171	Human Diseases	Infectious disease: viral	2	0.3926113	8.400197e-01
Cysteine and methionine metabolism	ko00270	Metabolism	Amino acid metabolism	4	0.06550445	3.975442e-01
Cytokine-cytokine receptor interaction	ko04060	Environmental Information Processing	Signaling molecules and interaction	21	1.8362e-06	1.077237e-04
Cytosolic DNA-sensing pathway	ko04623	Organismal Systems	Immune system	8	0.0001411799	3.105958e-03
DNA replication	ko03030	Genetic Information Processing	Replication and repair	11	5.804698e-10	1.021627e-07
Dilated cardiomyopathy	ko05414	Human Diseases	Cardiovascular disease	1	0.7513923	9.444707e-01
Drug metabolism - cytochrome P450	ko00982	Metabolism	Xenobiotics biodegradation and metabolism	1	0.6625942	9.444707e-01
Drug metabolism - other enzymes	ko00983	Metabolism	Xenobiotics biodegradation and metabolism	3	0.2569154	7.536185e-01
ECM-receptor interaction	ko04512	Environmental Information Processing	Signaling molecules and interaction	4	0.3088608	8.113358e-01
Endocytosis	ko04144	Cellular Processes	Transport and catabolism	6	0.8892971	9.997142e-01
Epstein-Barr virus infection	ko05169	Human Diseases	Infectious disease: viral	3	0.4207431	8.414862e-01
ErbB signaling pathway	ko04012	Environmental Information Processing	Signal transduction	2	0.7410438	9.444707e-01
Ether lipid metabolism	ko00565	Metabolism	Lipid metabolism	1	0.7620161	9.444707e-01
Fanconi anemia pathway	ko03460	Genetic Information Processing	Replication and repair	4	0.03530376	2.588942e-01
Fatty acid degradation	ko00071	Metabolism	Lipid metabolism	2	0.3618585	8.400197e-01
Fc epsilon RI signaling pathway	ko04664	Organismal Systems	Immune system	1	0.7227245	9.444707e-01
Fc gamma R-mediated phagocytosis	ko04666	Organismal Systems	Immune system	1	0.7345662	9.444707e-01
Focal adhesion	ko04510	Cellular Processes	Cellular community - eukaryotes	7	0.5125996	9.300776e-01
FoxO signaling pathway	ko04068	Environmental Information Processing	Signal transduction	6	0.2728152	7.871389e-01
Fructose and mannose metabolism	ko00051	Metabolism	Carbohydrate metabolism	3	0.1180377	5.467009e-01
Galactose metabolism	ko00052	Metabolism	Carbohydrate metabolism	2	0.2349817	7.009624e-01
Gap junction	ko04540	Cellular Processes	Cellular community - eukaryotes	4	0.3381161	8.400197e-01
Gastric cancer	ko05226	Human Diseases	Cancer: specific types	1	0.2121532	6.788902e-01
Glutathione metabolism	ko00480	Metabolism	Metabolism of other amino acids	2	0.4733998	8.958964e-01
Glycerophospholipid metabolism	ko00564	Metabolism	Lipid metabolism	1	0.9550932	9.997142e-01
Glycine, serine and threonine metabolism	ko00260	Metabolism	Amino acid metabolism	2	0.2988421	7.969123e-01
Glycolysis / Gluconeogenesis	ko00010	Metabolism	Carbohydrate metabolism	4	0.1504154	6.091840e-01
Glycosaminoglycan biosynthesis - keratan sulfate	ko00533	Metabolism	Glycan biosynthesis and metabolism	1	0.3928306	8.400197e-01
Glycosphingolipid biosynthesis - ganglio series	ko00604	Metabolism	Glycan biosynthesis and metabolism	1	0.337724	8.400197e-01
Glyoxylate and dicarboxylate metabolism	ko00630	Metabolism	Carbohydrate metabolism	1	0.6237575	9.444707e-01
GnRH signaling pathway	ko04912	Organismal Systems	Endocrine system	1	0.9509544	9.997142e-01
Graft-versus-host disease	ko05332	Human Diseases	Immune disease	1	0.6397988	9.444707e-01
Hedgehog signaling pathway	ko04340	Environmental Information Processing	Signal transduction	1	0.8001828	9.780012e-01
Hematopoietic cell lineage	ko04640	Organismal Systems	Immune system	2	0.4374379	8.554341e-01
Hepatitis B	ko05161	Human Diseases	Infectious disease: viral	1	0.1591882	6.226027e-01
Herpes simplex virus 1 infection	ko05168	Human Diseases	Infectious disease: viral	14	0.110897	5.275101e-01
Homologous recombination	ko03440	Genetic Information Processing	Replication and repair	5	0.002607588	3.125408e-02
Human T-cell leukemia virus 1 infection	ko05166	Human Diseases	Infectious disease: viral	1	0.6839547	9.444707e-01
Human cytomegalovirus infection	ko05163	Human Diseases	Infectious disease: viral	1	0.2121532	6.788902e-01
Human immunodeficiency virus 1 infection	ko05170	Human Diseases	Infectious disease: viral	2	0.2988421	7.969123e-01
Human papillomavirus infection	ko05165	Human Diseases	Infectious disease: viral	1	0.4058793	8.400197e-01
IL-17 signaling pathway	ko04657	Organismal Systems	Immune system	3	0.0005006771	8.811917e-03
Inflammatory bowel disease	ko05321	Human Diseases	Immune disease	1	0.631865	9.444707e-01
Inositol phosphate metabolism	ko00562	Metabolism	Carbohydrate metabolism	2	0.7062631	9.444707e-01
Insulin signaling pathway	ko04910	Organismal Systems	Endocrine system	4	0.6177835	9.444707e-01
Intestinal immune network for IgA production	ko04672	Organismal Systems	Immune system	3	0.7466342	9.444707e-01
Kaposi sarcoma-associated herpesvirus infection	ko05167	Human Diseases	Infectious disease: viral	1	0.2121532	6.788902e-01
Legionellosis	ko05134	Human Diseases	Infectious disease: bacterial	3	9.377066e-05	2.357662e-03
Leishmaniasis	ko05140	Human Diseases	Infectious disease: parasitic	2	0.4001979	8.400197e-01
Linoleic acid metabolism	ko00591	Metabolism	Lipid metabolism	2	0.1494547	6.091840e-01
Lipid and atherosclerosis	ko05417	Human Diseases	Cardiovascular disease	3	0.004412364	4.568094e-02
Lysine degradation	ko00310	Metabolism	Amino acid metabolism	3	0.3449597	8.400197e-01
Lysosome	ko04142	Cellular Processes	Transport and catabolism	2	0.9375711	9.997142e-01
MAPK signaling pathway	ko04010	Environmental Information Processing	Signal transduction	6	0.9270286	9.997142e-01
Malaria	ko05144	Human Diseases	Infectious disease: parasitic	1	0.5895133	9.444707e-01
Measles	ko05162	Human Diseases	Infectious disease: viral	1	0.631865	9.444707e-01
Melanogenesis	ko04916	Organismal Systems	Endocrine system	1	0.9684523	9.997142e-01
Metabolic pathways	ko01100	Metabolism	Global and overview maps	1	0.6154725	9.444707e-01
Metabolism of xenobiotics by cytochrome P450	ko00980	Metabolism	Xenobiotics biodegradation and metabolism	2	0.3305517	8.400197e-01
MicroRNAs in cancer	ko05206	Human Diseases	Cancer: overview	1	0.04240558	2.870532e-01
Mismatch repair	ko03430	Genetic Information Processing	Replication and repair	2	0.1273989	5.749284e-01
Mitophagy - animal	ko04137	Cellular Processes	Transport and catabolism	4	0.1836629	6.788902e-01
Mucin type O-glycan biosynthesis	ko00512	Metabolism	Glycan biosynthesis and metabolism	1	0.6839547	9.444707e-01
NF-kappa B signaling pathway	ko04064	Environmental Information Processing	Signal transduction	1	0.8917721	9.997142e-01
NOD-like receptor signaling pathway	ko04621	Organismal Systems	Immune system	4	0.6888353	9.444707e-01
Natural killer cell mediated cytotoxicity	ko04650	Organismal Systems	Immune system	1	0.7402971	9.444707e-01
Necroptosis	ko04217	Cellular Processes	Cell growth and death	4	0.6710767	9.444707e-01
Neuroactive ligand-receptor interaction	ko04080	Environmental Information Processing	Signaling molecules and interaction	4	0.9997142	9.997142e-01
Neutrophil extracellular trap formation	ko04613	Organismal Systems	Immune system	2	0.3773125	8.400197e-01
Nicotinate and nicotinamide metabolism	ko00760	Metabolism	Metabolism of cofactors and vitamins	6	0.001430435	2.097971e-02
Non-alcoholic fatty liver disease	ko04932	Human Diseases	Endocrine and metabolic disease	2	0.01489186	1.191349e-01
Non-homologous end-joining	ko03450	Genetic Information Processing	Replication and repair	1	0.2931558	7.969123e-01
Nucleocytoplasmic transport	ko03013	Genetic Information Processing	Translation	1	0.9332488	9.997142e-01
Nucleotide excision repair	ko03420	Genetic Information Processing	Replication and repair	2	0.2988421	7.969123e-01
One carbon pool by folate	ko00670	Metabolism	Metabolism of cofactors and vitamins	1	0.379497	8.400197e-01
Oocyte meiosis	ko04114	Cellular Processes	Cell growth and death	9	0.008272422	7.279731e-02
Other types of O-glycan biosynthesis	ko00514	Metabolism	Glycan biosynthesis and metabolism	1	0.808732	9.816333e-01
Oxidative phosphorylation	ko00190	Metabolism	Energy metabolism	1	0.9768505	9.997142e-01
PD-L1 expression and PD-1 checkpoint pathway in cancer	ko05235	Human Diseases	Cancer: overview	1	0.6974424	9.444707e-01
PI3K-Akt signaling pathway	ko04151	Environmental Information Processing	Signal transduction	3	0.2113206	6.788902e-01
PPAR signaling pathway	ko03320	Organismal Systems	Endocrine system	2	0.6081993	9.444707e-01
Pantothenate and CoA biosynthesis	ko00770	Metabolism	Metabolism of cofactors and vitamins	1	0.3928306	8.400197e-01
Pathogenic Escherichia coli infection	ko05130	Human Diseases	Infectious disease: bacterial	3	0.2225586	6.994699e-01
Pathways in cancer	ko05200	Human Diseases	Cancer: overview	2	0.07975275	4.389952e-01
Pathways of neurodegeneration - multiple diseases	ko05022	Human Diseases	Neurodegenerative disease	2	0.05581925	3.508639e-01
Pentose and glucuronate interconversions	ko00040	Metabolism	Carbohydrate metabolism	1	0.6070061	9.444707e-01
Pentose phosphate pathway	ko00030	Metabolism	Carbohydrate metabolism	3	0.04121001	2.870532e-01
Peroxisome	ko04146	Cellular Processes	Transport and catabolism	1	0.930247	9.997142e-01
Pertussis	ko05133	Human Diseases	Infectious disease: bacterial	2	0.004376985	4.568094e-02
Phagosome	ko04145	Cellular Processes	Transport and catabolism	12	0.02572763	1.968723e-01
Phenylalanine metabolism	ko00360	Metabolism	Amino acid metabolism	1	0.379497	8.400197e-01
Phenylalanine, tyrosine and tryptophan biosynthesis	ko00400	Metabolism	Amino acid metabolism	1	0.2290602	7.009624e-01
Phosphatidylinositol signaling system	ko04070	Environmental Information Processing	Signal transduction	2	0.8190775	9.873811e-01
Phospholipase D signaling pathway	ko04072	Environmental Information Processing	Signal transduction	1	0.7345662	9.444707e-01
Phototransduction	ko04744	Organismal Systems	Sensory system	1	0.7166081	9.444707e-01
Primary bile acid biosynthesis	ko00120	Metabolism	Lipid metabolism	2	0.09271088	4.662033e-01
Primary immunodeficiency	ko05340	Human Diseases	Immune disease	1	0.7227245	9.444707e-01
Progesterone-mediated oocyte maturation	ko04914	Organismal Systems	Endocrine system	9	0.001666265	2.255866e-02
Proteasome	ko03050	Genetic Information Processing	Folding, sorting and degradation	1	0.7402971	9.444707e-01
Protein processing in endoplasmic reticulum	ko04141	Genetic Information Processing	Folding, sorting and degradation	8	0.1318825	5.802830e-01
Proteoglycans in cancer	ko05205	Human Diseases	Cancer: overview	1	0.1772253	6.780794e-01
Purine metabolism	ko00230	Metabolism	Nucleotide metabolism	11	0.005035293	4.923398e-02
Pyrimidine metabolism	ko00240	Metabolism	Nucleotide metabolism	10	6.35887e-06	2.797903e-04
Pyruvate metabolism	ko00620	Metabolism	Carbohydrate metabolism	2	0.4077404	8.400197e-01
RIG-I-like receptor signaling pathway	ko04622	Organismal Systems	Immune system	6	0.01459385	1.191349e-01
RNA degradation	ko03018	Genetic Information Processing	Folding, sorting and degradation	1	0.8869187	9.997142e-01
Regulation of actin cytoskeleton	ko04810	Cellular Processes	Cell motility	4	0.9227767	9.997142e-01
Retinol metabolism	ko00830	Metabolism	Metabolism of cofactors and vitamins	1	0.8001828	9.780012e-01
Rheumatoid arthritis	ko05323	Human Diseases	Immune disease	2	0.6574497	9.444707e-01
Riboflavin metabolism	ko00740	Metabolism	Metabolism of cofactors and vitamins	1	0.1948776	6.788902e-01
Ribosome	ko03010	Genetic Information Processing	Translation	1	0.9579677	9.997142e-01
SNARE interactions in vesicular transport	ko04130	Genetic Information Processing	Folding, sorting and degradation	1	0.631865	9.444707e-01
Salmonella infection	ko05132	Human Diseases	Infectious disease: bacterial	8	0.5631687	9.444707e-01
Sphingolipid metabolism	ko00600	Metabolism	Lipid metabolism	1	0.8322575	9.964444e-01
Spliceosome	ko03040	Genetic Information Processing	Transcription	1	0.9691416	9.997142e-01
Staphylococcus aureus infection	ko05150	Human Diseases	Infectious disease: bacterial	1	0.8893719	9.997142e-01
Starch and sucrose metabolism	ko00500	Metabolism	Carbohydrate metabolism	2	0.2349817	7.009624e-01
Steroid biosynthesis	ko00100	Metabolism	Lipid metabolism	1	0.4670563	8.934990e-01
Steroid hormone biosynthesis	ko00140	Metabolism	Lipid metabolism	1	0.7567619	9.444707e-01
Systemic lupus erythematosus	ko05322	Human Diseases	Immune disease	1	0.8917721	9.997142e-01
TGF-beta signaling pathway	ko04350	Environmental Information Processing	Signal transduction	4	0.3674801	8.400197e-01
TNF signaling pathway	ko04668	Environmental Information Processing	Signal transduction	2	0.006473187	5.996215e-02
Taurine and hypotaurine metabolism	ko00430	Metabolism	Metabolism of other amino acids	1	0.379497	8.400197e-01
Terpenoid backbone biosynthesis	ko00900	Metabolism	Metabolism of terpenoids and polyketides	1	0.431146	8.526033e-01
Tight junction	ko04530	Cellular Processes	Cellular community - eukaryotes	3	0.9581795	9.997142e-01
Toll-like receptor signaling pathway	ko04620	Organismal Systems	Immune system	12	4.659109e-05	1.640006e-03
Toxoplasmosis	ko05145	Human Diseases	Infectious disease: parasitic	1	0.1407581	6.042299e-01
Transcriptional misregulation in cancer	ko05202	Human Diseases	Cancer: overview	1	0.8893719	9.997142e-01
Tryptophan metabolism	ko00380	Metabolism	Amino acid metabolism	3	0.152296	6.091840e-01
Tuberculosis	ko05152	Human Diseases	Infectious disease: bacterial	2	0.415237	8.400197e-01
Type I diabetes mellitus	ko04940	Human Diseases	Endocrine and metabolic disease	1	0.6397988	9.444707e-01
Tyrosine metabolism	ko00350	Metabolism	Amino acid metabolism	3	0.09136227	4.662033e-01
Ubiquinone and other terpenoid-quinone biosynthesis	ko00130	Metabolism	Metabolism of cofactors and vitamins	1	0.2776467	7.881584e-01
Ubiquitin mediated proteolysis	ko04120	Genetic Information Processing	Folding, sorting and degradation	1	0.9818551	9.997142e-01
VEGF signaling pathway	ko04370	Environmental Information Processing	Signal transduction	2	0.5600924	9.444707e-01
Valine, leucine and isoleucine biosynthesis	ko00290	Metabolism	Amino acid metabolism	1	0.1026841	5.020112e-01
Valine, leucine and isoleucine degradation	ko00280	Metabolism	Amino acid metabolism	2	0.3849823	8.400197e-01
Vascular smooth muscle contraction	ko04270	Organismal Systems	Circulatory system	1	0.9886134	9.997142e-01
Viral carcinogenesis	ko05203	Human Diseases	Cancer: overview	1	0.1948776	6.788902e-01
Viral myocarditis	ko05416	Human Diseases	Cardiovascular disease	2	0.6777074	9.444707e-01
Wnt signaling pathway	ko04310	Environmental Information Processing	Signal transduction	1	0.995223	9.997142e-01
Yersinia infection	ko05135	Human Diseases	Infectious disease: bacterial	1	0.9071843	9.997142e-01
alpha-Linolenic acid metabolism	ko00592	Metabolism	Lipid metabolism	1	0.4897348	9.072982e-01
mRNA surveillance pathway	ko03015	Genetic Information Processing	Translation	1	0.9111723	9.997142e-01
mTOR signaling pathway	ko04150	Environmental Information Processing	Signal transduction	4	0.685338	9.444707e-01
p53 signaling pathway	ko04115	Cellular Processes	Cell growth and death	5	0.08451055	4.507229e-01
