## Supplementary material for "Integrated Transcriptomics and Histological Analysis Reveals Gill Adaptation Mechanisms to Hypoxic Stress in Largemouth Bass (*Micropterus salmoides*)": Table S7

### Sheet: Length
Summary of Gill Filament Length
Groups		Gill filament length（mm）
		1	2	3	4	5	Average	Overall average
Normoxia	a	0.08219	0.08345	0.08638	0.08198	0.07696	0.08219	0.0588533
	c	0.03162	0.03142	0.03089	0.0332	0.03189	0.0318
	e	0.06	0.05978	0.06397	0.06625	0.06283	0.06257
Hypoxia	b	0.1374	0.1307	0.14031	0.12642	0.12674	0.13232	0.100837
	d	0.07885	0.07425	0.07798	0.07586	0.07367	0.07612
	f	0.0931	0.09403	0.09328	0.09607	0.09386	0.09407
Statistical results of gill filament length
Grroups	Gill filament length（mm）	P-value
Normoxia	0.06±0.03	-
Hypoxia	0.10±0.03	0.131

### Sheet: Thickness
Summary of Gill Filament thickness
Groups		Gill filament thickness (mm)
		1	2	3	4	5	Average	Overall average
Normoxia	a	0.01651	0.01808	0.01376	0.01629	0.02015	0.01696	0.01383
	c	0.01557	0.014	0.01332	0.01179	0.01542	0.01402
	e	0.01274	0.00943	0.01049	0.00996	0.00995	0.01051
Hypoxia	b	0.02567	0.01643	0.02039	0.02041	0.01349	0.01928	0.0129667
	d	0.00927	0.00691	0.00667	0.00867	0.00907	0.00812
	f	0.01204	0.01132	0.01281	0.01095	0.01039	0.0115
Statistical results of gill filament thickness
Groups	Gill filament thickness（mm）	P-value
Normoxia	0.01±0.00	-
Hypoxia	0.01±0.01	0.831
